# Bioinformatic analysis deciphers the molecular toolbox in the endophytic/pathogenic behavior in *F. oxysporum* f. sp. *vanillae* - *V. planifolia* Jacks interaction

**DOI:** 10.1101/2021.03.23.436347

**Authors:** MT Solano De la Cruz, EE Escobar Hernández, JA Arciniega González, RP Rueda Zozaya, J Adame García, M Luna – Rodríguez

**Author notes:** These authors contributed equally to this work (MT Solano De la Cruz, EE Escobar Hernández).

## Abstract

**Background:** *F. oxysporum* as a species complex (FOSC) possesses the capacity to specialize into host-specific pathogens known as *formae speciales*. This with the help of horizontal gene transfer (HGT) between pathogenic and endophytic individuals of FOSC. From these pathogenic *forma specialis, F. oxysporum* f. sp. *vanillae* (*Fov*) is the causal agent of fusarium wilt producing root and stem rot (RSR) and is positioned as the main phytosanitary problem in vanilla plantations worldwide. Nonetheless, the origin of this forma speciales and the behavioral genetics dictating the endophytic/pathogenic *Fusarium* lifestyles still unknown. To elucidate the underlying molecular mechanisms that establish these behaviors we analyzed the RNA-seq libraries of two-times frames of vanilla-Fov interactions.

**Results:** Our analyses identified the sets of transcripts corresponding to *Fov* pathogenic strain JAGH3 during the two-times frames of the infection as the sets of the transcripts belonging to endophytic *Fox* in vanilla. Functional predictions of *de novo* annotated transcripts as the enriched GO terms with the overrepresented metabolic pathways, allowed us to identify the processes that establish the pathogenic lifestyle in *Fov* being virulence, hypervirulence, sporulation, conidiation, necrosis and fusaric acid related genes with the carbohydrates, amino acids, proteins, glycerophospholipids and autophagy metabolic pathways that are key regulators of spores germination and pathogenicity establishment as the underlying mechanisms behind this behavior. As the absence of these were found in the vanilla endophytic *Fox*.

**Conclusions:** This work reveals the main players of the behavioral genetics in pathogenic *Fov*/endophytic *Fox* in *V. planifolia* Jacks. Its pathogenic strategy allows *Fov* to infect in a SIX genes-independent manner. As the other pathogenic elements found in this study could be explained by the presence of pathogenicity islands and genomic regions associated with supernumerary chromosomes in *Fov*. These play a central role as carriers of genes involved with pathogenic activity and could be obtained through HGT.
