## Supplementary material for "Bioinformatic analysis deciphers the molecular toolbox in the endophytic/pathogenic behavior in *F. oxysporum* f. sp. *vanillae* - *V. planifolia* Jacks interaction": All_the_metabolic_routes_of_the_infection_dead_10_days

### Sheet: Hoja1
	Metabolic pathways involved in late infection at 10 days (number of transcripts)
	fox01100 Metabolic pathways - Fusarium oxysporum (1223)
	fox01110 Biosynthesis of secondary metabolites - Fusarium oxysporum (486)
	fox00350 Tyrosine metabolism - Fusarium oxysporum (114)
	fox00330 Arginine and proline metabolism - Fusarium oxysporum (107)
	fox01230 Biosynthesis of amino acids - Fusarium oxysporum (101)
	fox00260 Glycine, serine and threonine metabolism - Fusarium oxysporum (101)
	fox00380 Tryptophan metabolism - Fusarium oxysporum (99)
	fox00360 Phenylalanine metabolism - Fusarium oxysporum (96)
	fox00500 Starch and sucrose metabolism - Fusarium oxysporum (78)
	fox04113 Meiosis - yeast - Fusarium oxysporum (78)
	fox04146 Peroxisome - Fusarium oxysporum (75)
	fox01200 Carbon metabolism - Fusarium oxysporum (67)
	fox00010 Glycolysis / Gluconeogenesis - Fusarium oxysporum (63)
	fox00460 Cyanoamino acid metabolism - Fusarium oxysporum (61)
	fox00564 Glycerophospholipid metabolism - Fusarium oxysporum (61)
	fox00410 beta-Alanine metabolism - Fusarium oxysporum (59)
	fox00280 Valine, leucine and isoleucine degradation - Fusarium oxysporum (58)
	fox00520 Amino sugar and nucleotide sugar metabolism - Fusarium oxysporum (55)
	fox00040 Pentose and glucuronate interconversions - Fusarium oxysporum (55)
	fox04141 Protein processing in endoplasmic reticulum - Fusarium oxysporum (54)
	fox00250 Alanine, aspartate and glutamate metabolism - Fusarium oxysporum (54)
	fox04111 Cell cycle - yeast - Fusarium oxysporum (54)
	fox04011 MAPK signaling pathway - yeast - Fusarium oxysporum (48)
	fox00071 Fatty acid degradation - Fusarium oxysporum (48)
	fox00310 Lysine degradation - Fusarium oxysporum (48)
	fox02010 ABC transporters - Fusarium oxysporum (47)
	fox00650 Butanoate metabolism - Fusarium oxysporum (47)
	fox00630 Glyoxylate and dicarboxylate metabolism - Fusarium oxysporum (46)
	fox03040 Spliceosome - Fusarium oxysporum (46)
	fox03013 RNA transport - Fusarium oxysporum (46)
	fox00510 N-Glycan biosynthesis - Fusarium oxysporum (44)
	fox00230 Purine metabolism - Fusarium oxysporum (41)
	fox01212 Fatty acid metabolism - Fusarium oxysporum (39)
	fox00052 Galactose metabolism - Fusarium oxysporum (39)
	fox00480 Glutathione metabolism - Fusarium oxysporum (39)
	fox00270 Cysteine and methionine metabolism - Fusarium oxysporum (38)
	fox00561 Glycerolipid metabolism - Fusarium oxysporum (36)
	fox00620 Pyruvate metabolism - Fusarium oxysporum (35)
	fox01210 2-Oxocarboxylic acid metabolism - Fusarium oxysporum (34)
	fox00970 Aminoacyl-tRNA biosynthesis - Fusarium oxysporum (32)
	fox03420 Nucleotide excision repair - Fusarium oxysporum (31)
	fox00340 Histidine metabolism - Fusarium oxysporum (30)
	fox04144 Endocytosis - Fusarium oxysporum (30)
	fox03008 Ribosome biogenesis in eukaryotes - Fusarium oxysporum (30)
	fox00600 Sphingolipid metabolism - Fusarium oxysporum (30)
	fox03030 DNA replication - Fusarium oxysporum (28)
	fox00513 Various types of N-glycan biosynthesis - Fusarium oxysporum (28)
	fox00910 Nitrogen metabolism - Fusarium oxysporum (28)
	fox00220 Arginine biosynthesis - Fusarium oxysporum (27)
	fox00760 Nicotinate and nicotinamide metabolism - Fusarium oxysporum (27)
	fox00061 Fatty acid biosynthesis - Fusarium oxysporum (26)
	fox00100 Steroid biosynthesis - Fusarium oxysporum (26)
	fox04120 Ubiquitin mediated proteolysis - Fusarium oxysporum (26)
	fox00562 Inositol phosphate metabolism - Fusarium oxysporum (25)
	fox00400 Phenylalanine, tyrosine and tryptophan biosynthesis - Fusarium oxysporum (25)
	fox00920 Sulfur metabolism - Fusarium oxysporum (24)
	fox03018 RNA degradation - Fusarium oxysporum (23)
	fox00130 Ubiquinone and other terpenoid-quinone biosynthesis - Fusarium oxysporum (23)
	fox03015 mRNA surveillance pathway - Fusarium oxysporum (23)
	fox00790 Folate biosynthesis - Fusarium oxysporum (23)
	fox00030 Pentose phosphate pathway - Fusarium oxysporum (21)
	fox00770 Pantothenate and CoA biosynthesis - Fusarium oxysporum (21)
	fox00290 Valine, leucine and isoleucine biosynthesis - Fusarium oxysporum (20)
	fox00190 Oxidative phosphorylation - Fusarium oxysporum (20)
	fox04138 Autophagy - yeast - Fusarium oxysporum (19)
	fox00565 Ether lipid metabolism - Fusarium oxysporum (19)
	fox03410 Base excision repair - Fusarium oxysporum (19)
	fox04070 Phosphatidylinositol signaling system - Fusarium oxysporum (19)
	fox03430 Mismatch repair - Fusarium oxysporum (18)
	fox00563 Glycosylphosphatidylinositol (GPI)-anchor biosynthesis - Fusarium oxysporum (18)
	fox03050 Proteasome - Fusarium oxysporum (18)
	fox03060 Protein export - Fusarium oxysporum (18)
	fox00051 Fructose and mannose metabolism - Fusarium oxysporum (18)
	fox04145 Phagosome - Fusarium oxysporum (17)
	fox00640 Propanoate metabolism - Fusarium oxysporum (17)
	fox00311 Penicillin and cephalosporin biosynthesis - Fusarium oxysporum (16)
	fox04136 Autophagy - other - Fusarium oxysporum (16)
	fox00860 Porphyrin and chlorophyll metabolism - Fusarium oxysporum (16)
	fox00062 Fatty acid elongation - Fusarium oxysporum (16)
	fox03440 Homologous recombination - Fusarium oxysporum (16)
	fox04933 AGE-RAGE signaling pathway in diabetic complications - Fusarium oxysporum (15)
	fox00780 Biotin metabolism - Fusarium oxysporum (15)
	fox03022 Basal transcription factors - Fusarium oxysporum (14)
	fox03450 Non-homologous end-joining - Fusarium oxysporum (14)
	fox03010 Ribosome - Fusarium oxysporum (14)
	fox00240 Pyrimidine metabolism - Fusarium oxysporum (13)
	fox00472 D-Arginine and D-ornithine metabolism - Fusarium oxysporum (13)
	fox00053 Ascorbate and aldarate metabolism - Fusarium oxysporum (13)
	fox00900 Terpenoid backbone biosynthesis - Fusarium oxysporum (13)
	fox00590 Arachidonic acid metabolism - Fusarium oxysporum (12)
	fox00300 Lysine biosynthesis - Fusarium oxysporum (12)
	fox00603 Glycosphingolipid biosynthesis - globo and isoglobo series - Fusarium oxysporum (10)
	fox00791 Atrazine degradation - Fusarium oxysporum (9)
	fox00072 Synthesis and degradation of ketone bodies - Fusarium oxysporum (9)
	fox00670 One carbon pool by folate - Fusarium oxysporum (8)
	fox03020 RNA polymerase - Fusarium oxysporum (8)
	fox04139 Mitophagy - yeast - Fusarium oxysporum (8)
	fox00511 Other glycan degradation - Fusarium oxysporum (7)
	fox01040 Biosynthesis of unsaturated fatty acids - Fusarium oxysporum (7)
	fox04122 Sulfur relay system - Fusarium oxysporum (6)
	fox00592 alpha-Linolenic acid metabolism - Fusarium oxysporum (6)
	fox00514 Other types of O-glycan biosynthesis - Fusarium oxysporum (5)
	fox00660 C5-Branched dibasic acid metabolism - Fusarium oxysporum (5)
	fox00430 Taurine and hypotaurine metabolism - Fusarium oxysporum (4)
	fox00523 Polyketide sugar unit biosynthesis - Fusarium oxysporum (4)
	fox00906 Carotenoid biosynthesis - Fusarium oxysporum (4)
	fox00730 Thiamine metabolism - Fusarium oxysporum (4)
	fox00450 Selenocompound metabolism - Fusarium oxysporum (4)
	fox00680 Methane metabolism - Fusarium oxysporum (4)
	fox00531 Glycosaminoglycan degradation - Fusarium oxysporum (4)
	fox00750 Vitamin B6 metabolism - Fusarium oxysporum (3)
	fox00232 Caffeine metabolism - Fusarium oxysporum (3)
	fox00591 Linoleic acid metabolism - Fusarium oxysporum (3)
	fox00785 Lipoic acid metabolism - Fusarium oxysporum (2)
	fox00332 Carbapenem biosynthesis - Fusarium oxysporum (2)
	fox00261 Monobactam biosynthesis - Fusarium oxysporum (2)
	fox00909 Sesquiterpenoid and triterpenoid biosynthesis - Fusarium oxysporum (2)
	fox00440 Phosphonate and phosphinate metabolism - Fusarium oxysporum (2)
	fox00740 Riboflavin metabolism - Fusarium oxysporum (2)
	fox04130 SNARE interactions in vesicular transport - Fusarium oxysporum (1)
